# FuzzyClusTeR: a web server for analysis of tandem and diffuse DNA repeat clusters with application to telomeric-like repeats

**DOI:** 10.64898/2026.03.19.712643

**Authors:** Anna Y. Aksenova, Anna S. Zhuk, Artem G. Lada, Alexei V. Sergeev, Kirill V. Volkov, Arsen Batagov

**Affiliations:** Laboratory of Amyloid Biology, St. Petersburg State University, 199034 St. Petersburg, Russia; Matheomics, Skolkovo Innovation Center, Moscow, 143026 Russia; Institute of Applied Computer Science, ITMO University, 197101 St. Petersburg, Russia; Department of Microbiology and Molecular Genetics, University of California, Davis, CA 95616, USA; Research Park, St. Petersburg State University, 199034 St. Petersburg, Russia; Center for Molecular and Cell Technologies, Research Park, St. Petersburg State University, 199034 St. Petersburg, Russia; Mesh Bio Pte. Ltd, 10 Anson Road, #22-02, Singapore

## Abstract

DNA repeats constitute a large fraction of eukaryotic genomes and play important roles in genome stability and evolution. While tandem repeats such as microsatellites have been extensively studied, the genomic organization and potential functions of dispersed or loosely organized repeat patterns remain poorly understood. Here we present *FuzzyClusTeR*, a web server for the identification, visualization and enrichment analysis of DNA repeat clusters in genomic sequences. Using parameterized metrics, *FuzzyClusTeR* detects both classical tandem repeats and regions where related motifs occur in proximity without forming perfect tandem arrays, which we term *diffuse (or fuzzy) repeat clusters*. The server supports analysis of user-defined sequences as well as genome-scale datasets, including the T2T-CHM13 and GRCh38 human genome assemblies, and provides interactive visualization and statistical tools for assessing the genomic distribution of repetitive motifs and corresponding clusters. As a demonstration, we analyzed telomeric-like repeats in the T2T-CHM13v2.0 genome and identified families of diffuse clusters enriched in these motifs. Comparison with simulated sequences suggests that these clusters represent non-random genomic patterns with potential evolutionary and functional significance. *FuzzyClusTeR* enables systematic exploration of repeat clustering across genomic regions or entire genomes. It is available at https://utils.researchpark.ru/bio/fuzzycluster

**GRAPHICAL ABSTRACT:** 
