## Supplementary file 4 for "FuzzyClusTeR: a web server for analysis of tandem and diffuse DNA repeat clusters with application to telomeric-like repeats"

Sequence name	Cluster Start	Cluster End	Cluster length	Number of repeats	Total Loops length	Score	Input loop	SSR	Pattern searched TTAGGG
NC_060925.1	1556756	1559200	2444	124	1700	311.02	3660	0.074
NC_060925.1	1922375	1926799	4424	10	4364	1.5	3660	0.366
NC_060925.1	7079517	7083793	4276	23	4138	8.09	3660	0.23
NC_060925.1	8832649	8832704	55	3	37	1.21	3660	0.087
NC_060925.1	31277486	31291974	14488	66	14092	36.19	3660	0.247
NC_060925.1	56650486	56650504	18	3	0	2.12	3660	0.05
NC_060925.1	82503751	82512585	8834	11	8768	1.29	3660	0.491
NC_060925.1	127774229	127778520	4291	17	4189	4.41	3660	0.27
NC_060925.1	142497469	142504757	7288	18	7180	3.8	3660	0.342
NC_060925.1	143351961	143359249	7288	18	7180	3.8	3660	0.342
NC_060925.1	152865546	152865588	42	3	24	1.39	3660	0.076
NC_060925.1	200465808	200469048	3240	39	3006	26.72	3660	0.153
NC_060925.1	246893227	246896351	3124	11	3058	2.16	3660	0.292
NC_060925.1	247084327	247087673	3346	14	3262	3.39	3660	0.265
NC_060925.1	248379888	248387326	7438	419	4924	2035.64	3660	0.07
NC_060926.1	387642	388452	810	8	762	2.25	3660	0.178
NC_060926.1	23087285	23087389	104	4	80	1.57	3660	0.097
NC_060926.1	29419959	29419977	18	3	0	2.12	3660	0.05
NC_060926.1	86917305	86917323	18	3	0	2.12	3660	0.05
NC_060926.1	90148539	90155805	7266	18	7158	3.8	3660	0.341
NC_060926.1	90303553	90306260	2707	15	2617	4.32	3660	0.23
NC_060926.1	91850364	91857629	7265	18	7157	3.8	3660	0.341
NC_060926.1	92185053	92191737	6684	22	6552	5.92	3660	0.295
NC_060926.1	105256474	105256872	398	8	350	3.21	3660	0.125
NC_060926.1	106211628	106211662	34	3	16	1.54	3660	0.068
NC_060926.1	114024125	114027654	3529	14	3445	3.3	3660	0.272
NC_060926.1	129662186	129662206	20	3	2	2.01	3660	0.052
NC_060926.1	132238229	132239124	895	17	793	9.66	3660	0.124
NC_060926.1	144823134	144823163	29	3	11	1.67	3660	0.063
NC_060926.1	175008728	175008882	154	4	130	1.29	3660	0.118
NC_060926.1	234484778	234492892	8114	13	8036	1.88	3660	0.429
NC_060926.1	242690038	242696748	6710	381	4424	1772.1	3660	0.069
NC_060927.1	13702581	13710294	7713	11	7647	1.38	3660	0.459
NC_060927.1	59462078	59462102	24	4	0	3.27	3660	0.047
NC_060927.1	128379410	128395727	16317	36	16101	10.15	3660	0.357
NC_060927.1	162945135	162949482	4347	10	4287	1.52	3660	0.363
NC_060927.1	198648634	198662111	13477	118	12769	119.94	3660	0.177
NC_060927.1	200887929	200896328	8399	13	8321	1.84	3660	0.437
NC_060927.1	200903919	200905754	1835	146	959	497.61	3660	0.059
NC_060927.1	201097671	201105948	8277	614	4593	4143.81	3660	0.061
NC_060928.1	1857623	1860533	2910	13	2832	3.13	3660	0.257
NC_060928.1	7425538	7427828	2290	8	2242	1.34	3660	0.299
NC_060928.1	49292495	49296796	4301	17	4199	4.41	3660	0.271
NC_060928.1	60275664	60275706	42	3	24	1.39	3660	0.076
NC_060928.1	132169567	132177414	7847	11	7781	1.37	3660	0.463
NC_060928.1	193550054	193550396	342	28	174	42.39	3660	0.059
NC_060928.1	193568283	193574943	6660	336	4644	1383.38	3660	0.074
NC_060929.1	39743	40355	612	10	552	4.04	3660	0.136
NC_060929.1	2091831	2101102	9271	21	9145	4.58	3660	0.356
NC_060929.1	40985349	40985383	34	5	4	4.29	3660	0.048
NC_060929.1	66790068	66800226	10158	13	10080	1.68	3660	0.48
NC_060929.1	100553884	100564536	10652	15	10562	2.18	3660	0.456
NC_060929.1	127447487	127447519	32	3	14	1.59	3660	0.066
NC_060929.1	135446496	135456108	9612	13	9534	1.72	3660	0.467
NC_060929.1	152378630	152378718	88	5	58	2.67	3660	0.077
NC_060929.1	182039559	182045430	5871	222	4539	643.21	3660	0.085
NC_060930.1	3048581	3049617	1036	17	934	8.98	3660	0.133
NC_060930.1	48223185	48227722	4537	9	4483	1.2	3660	0.393
NC_060930.1	62079110	62085911	6801	10	6741	1.21	3660	0.454
NC_060930.1	169608600	169613314	4714	11	4648	1.76	3660	0.359
NC_060930.1	169928317	169932856	4539	22	4407	7.18	3660	0.243
NC_060930.1	172115774	172126621	10847	422	8315	1709.9	3660	0.084
NC_060931.1	10719982	10723126	3144	19	3030	6.44	3660	0.218
NC_060931.1	68918700	68918863	163	4	139	1.25	3660	0.122
NC_060931.1	86857265	86857307	42	5	12	3.86	3660	0.054
NC_060931.1	110449799	110449896	97	4	73	1.62	3660	0.094
NC_060931.1	138272683	138285862	13179	36	12963	11.29	3660	0.32
NC_060931.1	141862127	141868404	6277	10	6217	1.26	3660	0.436
NC_060931.1	148747067	148757081	10014	14	9930	1.96	3660	0.458
NC_060931.1	160518975	160525379	6404	13	6326	2.11	3660	0.382
NC_060931.1	160562428	160567425	4997	306	3161	1324.61	3660	0.067
NC_060932.1	56341048	56341084	36	3	18	1.5	3660	0.07
NC_060932.1	111003325	111003371	46	3	28	1.33	3660	0.079
NC_060932.1	116099127	116099166	39	3	21	1.44	3660	0.073
NC_060932.1	129504614	129511203	6589	10	6529	1.23	3660	0.447
NC_060932.1	131646863	131647577	714	6	678	1.35	3660	0.197
NC_060932.1	132258065	132266729	8664	11	8598	1.3	3660	0.486
NC_060932.1	146246334	146246541	207	5	177	1.74	3660	0.119
NC_060932.1	146254941	146259326	4385	307	2543	1423.29	3660	0.063
NC_060933.1	33435323	33435370	47	3	29	1.31	3660	0.08
NC_060933.1	40801855	40804521	2666	17	2564	5.6	3660	0.213
NC_060933.1	44205480	44216649	11169	18	11061	3.07	3660	0.423
NC_060933.1	47778975	47781662	2687	17	2585	5.58	3660	0.214
NC_060933.1	80193488	80196156	2668	17	2566	5.6	3660	0.213
NC_060933.1	109629924	109629952	28	3	10	1.7	3660	0.062
NC_060933.1	146897631	146901307	3676	10	3616	1.65	3660	0.334
NC_060933.1	150394480	150394602	122	11	56	10.95	3660	0.058
NC_060933.1	150419890	150437541	17651	27	17489	5.49	3660	0.43
NC_060933.1	150483345	150491323	7978	13	7900	1.89	3660	0.426
NC_060933.1	150499560	150500302	742	56	406	115.13	3660	0.061
NC_060933.1	150610089	150617242	7153	350	5053	1448.41	3660	0.075
NC_060934.1	501900	502342	442	6	406	1.71	3660	0.155
NC_060934.1	5917007	5920482	3475	14	3391	3.32	3660	0.27
NC_060934.1	19957974	19958023	49	3	31	1.29	3660	0.082
NC_060934.1	48296376	48297060	684	8	636	2.45	3660	0.163
NC_060934.1	56491089	56491135	46	3	28	1.33	3660	0.079
NC_060934.1	91609695	91618656	8961	11	8895	1.28	3660	0.494
NC_060934.1	94721049	94721075	26	3	8	1.77	3660	0.06
NC_060934.1	129922360	129922926	566	11	500	5.09	3660	0.124
NC_060934.1	131688342	131689183	841	8	793	2.21	3660	0.181
NC_060934.1	133498893	133508236	9343	13	9265	1.75	3660	0.461
NC_060934.1	134514819	134522895	8076	49	7782	26.72	3660	0.214
NC_060934.1	134732977	134733319	342	27	180	39.42	3660	0.06
NC_060934.1	134750843	134758134	7291	438	4663	2246.75	3660	0.067
NC_060935.1	205977	221018	15041	34	14837	9.43	3660	0.353
NC_060935.1	1413134	1417351	4217	13	4139	2.6	3660	0.31
NC_060935.1	1585377	1587856	2479	12	2407	2.89	3660	0.248
NC_060935.1	1856712	1859466	2754	8	2706	1.22	3660	0.328
NC_060935.1	1931631	1931655	24	4	0	3.27	3660	0.047
NC_060935.1	21660468	21660503	35	3	17	1.52	3660	0.069
NC_060935.1	48470678	48476736	6058	10	5998	1.28	3660	0.428
NC_060935.1	62506809	62521380	14571	19	14457	2.99	3660	0.47
NC_060935.1	63017496	63017532	36	5	6	4.17	3660	0.05
NC_060935.1	67800915	67801614	699	6	663	1.36	3660	0.195
NC_060935.1	96549305	96549337	32	3	14	1.59	3660	0.066
NC_060935.1	113645818	113650502	4684	11	4618	1.77	3660	0.357
NC_060935.1	114286009	114286208	199	6	163	2.55	3660	0.104
NC_060935.1	120816613	120817402	789	17	687	10.29	3660	0.116
NC_060935.1	124562262	124562292	30	4	6	2.92	3660	0.052
NC_060935.1	128650695	128650740	45	3	27	1.34	3660	0.078
NC_060935.1	128965426	128972900	7474	29	7300	9.73	3660	0.27
NC_060935.1	134205050	134209814	4764	38	4536	20.92	3660	0.187
NC_060935.1	135125179	135127764	2585	397	203	3099.92	3660	0.042
NC_060936.1	12465170	12465551	381	12	309	7.38	3660	0.097
NC_060936.1	28410522	28410584	62	4	38	2.03	3660	0.075
NC_060936.1	32487966	32488001	35	3	17	1.52	3660	0.069
NC_060936.1	79437925	79444833	6908	10	6848	1.2	3660	0.458
NC_060936.1	84203534	84212495	8961	12	8889	1.52	3660	0.471
NC_060936.1	107815754	107821408	5654	10	5594	1.33	3660	0.414
NC_060936.1	124322412	124324511	2099	12	2027	3.14	3660	0.228
NC_060936.1	132503276	132505232	1956	13	1878	3.82	3660	0.211
NC_060936.1	133297251	133300726	3475	17	3373	4.9	3660	0.243
NC_060936.1	133320243	133324538	4295	338	2267	1743.22	3660	0.059
NC_060937.1	9403215	9407478	4263	18	4155	4.96	3660	0.262
NC_060937.1	13460169	13468102	7933	11	7867	1.36	3660	0.465
NC_060937.1	17673067	17674548	1481	12	1409	3.74	3660	0.192
NC_060937.1	18623136	18631519	8383	14	8299	2.14	3660	0.419
NC_060937.1	23726679	23736120	9441	19	9327	3.72	3660	0.378
NC_060937.1	24164093	24173933	9840	15	9750	2.27	3660	0.438
NC_060937.1	51438853	51446250	7397	11	7331	1.41	3660	0.449
NC_060937.1	57823543	57823596	53	3	35	1.24	3660	0.085
NC_060937.1	85963783	85965295	1512	7	1470	1.26	3660	0.262
NC_060937.1	109989774	110001997	12223	15	12133	2.04	3660	0.488
NC_060937.1	111100873	111101667	794	14	710	6.96	3660	0.129
NC_060937.1	111998809	112001294	2485	12	2413	2.89	3660	0.248
NC_060937.1	112151791	112158610	6819	10	6759	1.21	3660	0.455
NC_060937.1	113559079	113566684	7605	528	4437	3196.82	3660	0.063
NC_060938.1	2874492	2878729	4237	19	4123	5.55	3660	0.253
NC_060938.1	6601797	6604485	2688	19	2574	6.96	3660	0.202
NC_060938.1	13076151	13081676	5525	22	5393	6.51	3660	0.268
NC_060938.1	13320009	13327545	7536	12	7464	1.66	3660	0.432
NC_060938.1	101145756	101161491	15735	247	14253	486.36	3660	0.132
NC_060939.1	168265	170668	2403	14	2319	4.0	3660	0.225
NC_060939.1	4762689	4766951	4262	18	4154	4.96	3660	0.261
NC_060939.1	60034427	60043011	8584	11	8518	1.31	3660	0.484
NC_060939.1	72201894	72208041	6147	13	6069	2.16	3660	0.374
NC_060939.1	99750265	99753192	2927	429	353	3401.76	3660	0.043
NC_060940.1	18497853	18500217	2364	8	2316	1.32	3660	0.303
NC_060940.1	32877734	32884121	6387	20	6267	5.01	3660	0.303
NC_060940.1	55580923	55581355	432	15	342	10.83	3660	0.092
NC_060940.1	93595963	93597431	1468	32	1276	26.73	3660	0.114
NC_060940.1	96193497	96201477	7980	13	7902	1.89	3660	0.426
NC_060940.1	96209777	96210512	735	58	387	124.08	3660	0.059
NC_060940.1	96327695	96330372	2677	395	307	3015.57	3660	0.043
NC_060941.1	5386	7561	2175	11	2109	2.59	3660	0.244
NC_060941.1	59385	59798	413	10	353	4.92	3660	0.112
NC_060941.1	11568216	11568267	51	3	33	1.26	3660	0.083
NC_060941.1	17293512	17293751	239	6	203	2.33	3660	0.114
NC_060941.1	37099941	37099963	22	3	4	1.92	3660	0.055
NC_060941.1	56894416	56902317	7901	11	7835	1.36	3660	0.464
NC_060941.1	79363382	79366825	3443	9	3389	1.38	3660	0.343
NC_060941.1	79898705	79900222	1517	87	995	194.33	3660	0.069
NC_060941.1	83676979	83679225	2246	9	2192	1.71	3660	0.277
NC_060941.1	84269342	84276895	7553	438	4925	2207.44	3660	0.069
NC_060942.1	14340755	14341680	925	7	883	1.61	3660	0.205
NC_060942.1	15034170	15042515	8345	19	8231	3.95	3660	0.356
NC_060942.1	62242637	62243234	597	19	483	14.77	3660	0.095
NC_060942.1	74424487	74434406	9919	21	9793	4.43	3660	0.368
NC_060942.1	79191644	79195302	3658	11	3592	2.0	3660	0.316
NC_060942.1	79578261	79578964	703	17	601	10.9	3660	0.109
NC_060942.1	80325616	80325982	366	5	336	1.31	3660	0.158
NC_060942.1	80531641	80535231	3590	34	3386	19.29	3660	0.172
NC_060942.1	80539048	80542535	3487	433	889	3175.04	3660	0.047
NC_060943.1	10268588	10271412	2824	10	2764	1.88	3660	0.293
NC_060943.1	22144840	22144876	36	3	18	1.5	3660	0.07
NC_060943.1	23496913	23503601	6688	10	6628	1.22	3660	0.45
NC_060943.1	40440252	40440276	24	3	6	1.84	3660	0.057
NC_060943.1	48561277	48563611	2334	9	2280	1.68	3660	0.282
NC_060943.1	52465145	52465584	439	9	385	3.87	3660	0.122
NC_060943.1	61684078	61684221	143	13	65	14.13	3660	0.057
NC_060943.1	61700798	61707362	6564	417	4062	2146.29	3660	0.066
NC_060944.1	4808381	4813088	4707	16	4611	3.73	3660	0.293
NC_060944.1	7687862	7688041	179	4	155	1.2	3660	0.128
NC_060944.1	10234397	10234427	30	4	6	2.92	3660	0.052
NC_060944.1	36186607	36186625	18	3	0	2.12	3660	0.05
NC_060944.1	49639755	49663060	23305	41	23059	11.01	3660	0.399
NC_060944.1	64990488	64993256	2768	15	2678	4.28	3660	0.232
NC_060944.1	65696160	65700267	4107	14	4023	3.06	3660	0.294
NC_060944.1	66100066	66108095	8029	75	7579	62.78	3660	0.172
NC_060944.1	66207101	66210252	3151	392	799	2737.46	3660	0.047
NC_060945.1	230491	232894	2403	14	2319	4.0	3660	0.225
NC_060945.1	5665857	5670181	4324	19	4210	5.49	3660	0.256
NC_060945.1	6549095	6552516	3421	15	3331	3.85	3660	0.258
NC_060945.1	10525621	10533559	7938	11	7872	1.36	3660	0.465
NC_060945.1	12406838	12407782	944	7	902	1.59	3660	0.207
NC_060945.1	43974499	43981699	7200	15	7110	2.65	3660	0.375
NC_060945.1	44512361	44515838	3477	15	3387	3.82	3660	0.26
NC_060945.1	45081711	45090680	8969	687	4847	4983.58	3660	0.06
NC_060946.1	228694	231101	2407	15	2317	4.59	3660	0.217
NC_060946.1	5774205	5778531	4326	19	4212	5.49	3660	0.256
NC_060946.1	9805853	9810145	4292	18	4184	4.95	3660	0.262
NC_060946.1	16073827	16079359	5532	22	5400	6.51	3660	0.268
NC_060946.1	16303392	16310923	7531	12	7459	1.66	3660	0.432
NC_060946.1	18541945	18549015	7070	255	5540	773.34	3660	0.087
NC_060946.1	45108952	45112419	3467	9	3413	1.38	3660	0.344
NC_060946.1	51152618	51166731	14113	66	13717	36.67	3660	0.243
NC_060946.1	51270537	51273794	3257	9	3203	1.42	3660	0.333
NC_060946.1	51297823	51299880	2057	27	1895	16.07	3660	0.147
NC_060946.1	51317518	51324923	7405	405	4975	1906.11	3660	0.071
NC_060947.1	13108060	13117074	9014	11	8948	1.27	3660	0.496
NC_060947.1	23982290	23985455	3165	12	3093	2.56	3660	0.28
NC_060947.1	49099137	49113979	14842	20	14722	3.28	3660	0.462
NC_060947.1	144988992	144992560	3568	21	3442	7.38	3660	0.221
NC_060947.1	151612644	151615947	3303	17	3201	5.03	3660	0.237
NC_060947.1	154161137	154187828	26691	50	26391	15.3	3660	0.385
NC_060947.1	154201303	154217651	16348	25	16198	4.89	3660	0.431
NC_060947.1	154247938	154248454	516	10	456	4.4	3660	0.125
NC_060947.1	154256622	154259565	2943	400	543	2949.34	3660	0.045
NC_060948.1	8710833	8714775	3942	61	3576	59.27	3660	0.134
NC_060948.1	11323077	11327311	4234	18	4126	4.98	3660	0.261
NC_060948.1	18370882	18376841	5959	62	5587	49.8	3660	0.163
NC_060948.1	18743232	18748552	5320	65	4930	57.93	3660	0.151
NC_060948.1	19085019	19089234	4215	34	4011	17.81	3660	0.187
NC_060948.1	19436063	19446291	10228	57	9886	32.13	3660	0.223
NC_060948.1	22505117	22512653	7536	69	7122	54.84	3660	0.174
NC_060948.1	23351753	23355423	3670	39	3436	25.11	3660	0.162
NC_060948.1	25182598	25186268	3670	39	3436	25.11	3660	0.162
NC_060948.1	26802548	26806218	3670	39	3436	25.11	3660	0.162
NC_060948.1	62358124	62384814	26690	50	26390	15.3	3660	0.385
NC_060948.1	62398289	62414639	16350	25	16200	4.89	3660	0.431
NC_060948.1	62444927	62445443	516	10	456	4.4	3660	0.125
NC_060948.1	62453640	62460025	6385	937	763	10987.5	3660	0.043
