## Supplementary file 5 for "FuzzyClusTeR: a web server for analysis of tandem and diffuse DNA repeat clusters with application to telomeric-like repeats"

Sequence name	Cluster Start	Cluster End	Cluster length	Number of repeats	Total Loops length	Score	Input loop	SSR	Pattern searched CCCTAA
NC_060925.1	2	9602	9600	361	7434	1330.08	3660	0.085
NC_060925.1	10983091	10983151	60	8	12	8.26	3660	0.048
NC_060925.1	11634011	11634429	418	5	388	1.22	3660	0.169
NC_060925.1	18073514	18076632	3118	9	3064	1.45	3660	0.326
NC_060925.1	62484188	62484401	213	5	183	1.71	3660	0.12
NC_060925.1	143807842	143815124	7282	18	7174	3.8	3660	0.342
NC_060925.1	151609832	151615588	5756	24	5612	7.59	3660	0.261
NC_060925.1	185655682	185662711	7029	14	6945	2.34	3660	0.384
NC_060925.1	188011387	188016934	5547	10	5487	1.34	3660	0.41
NC_060925.1	225653293	225653983	690	8	642	2.44	3660	0.164
NC_060925.1	226978438	226980746	2308	13	2230	3.52	3660	0.229
NC_060926.1	3	3617	3614	431	1028	3090.01	3660	0.048
NC_060926.1	1524596	1539429	14833	20	14713	3.28	3660	0.461
NC_060926.1	1947005	1947440	435	12	363	6.9	3660	0.104
NC_060926.1	5074627	5074680	53	4	29	2.2	3660	0.069
NC_060926.1	21156598	21158309	1711	10	1651	2.42	3660	0.228
NC_060926.1	25601922	25601999	77	5	47	2.85	3660	0.072
NC_060926.1	38199308	38199338	30	3	12	1.64	3660	0.064
NC_060926.1	71939431	71941682	2251	8	2203	1.35	3660	0.296
NC_060926.1	89435185	89437886	2701	14	2617	3.77	3660	0.238
NC_060926.1	89585541	89592819	7278	18	7170	3.8	3660	0.342
NC_060926.1	114027125	114028207	1082	44	818	58.86	3660	0.083
NC_060926.1	114049253	114051303	2050	26	1894	14.93	3660	0.15
NC_060926.1	114075343	114078330	2987	57	2645	59.45	3660	0.121
NC_060926.1	122594765	122594795	30	3	12	1.64	3660	0.064
NC_060926.1	132243127	132252012	8885	21	8759	4.68	3660	0.348
NC_060926.1	132786820	132788378	1558	20	1438	10.13	3660	0.15
NC_060926.1	133056368	133056539	171	4	147	1.22	3660	0.125
NC_060926.1	149603367	149603418	51	3	33	1.26	3660	0.083
NC_060926.1	181762568	181765998	3430	11	3364	2.07	3660	0.306
NC_060926.1	239284336	239286237	1901	19	1787	8.28	3660	0.17
NC_060926.1	239832731	239837699	4968	22	4836	6.87	3660	0.254
NC_060926.1	241104566	241111941	7375	43	7117	21.53	3660	0.219
NC_060927.1	5	2637	2632	377	370	2770.38	3660	0.044
NC_060927.1	46682954	46683002	48	3	30	1.3	3660	0.081
NC_060927.1	66225161	66233382	8221	17	8119	3.19	3660	0.374
NC_060927.1	72251333	72254666	3333	9	3279	1.4	3660	0.337
NC_060927.1	88052494	88059994	7500	11	7434	1.4	3660	0.452
NC_060927.1	95747437	95751730	4293	19	4179	5.51	3660	0.255
NC_060927.1	152708886	152717841	8955	11	8889	1.28	3660	0.494
NC_060927.1	162468848	162471617	2769	8	2721	1.22	3660	0.328
NC_060927.1	167510395	167510438	43	3	25	1.37	3660	0.077
NC_060927.1	200744709	200751745	7036	73	6598	63.53	3660	0.163
NC_060927.1	200897755	200900735	2980	12	2908	2.64	3660	0.272
NC_060928.1	4	3259	3255	434	651	3301.44	3660	0.045
NC_060928.1	704600	705033	433	33	235	52.33	3660	0.061
NC_060928.1	7058013	7065752	7739	19	7625	4.1	3660	0.342
NC_060928.1	8491304	8491345	41	3	23	1.41	3660	0.075
NC_060928.1	49231539	49235840	4301	17	4199	4.41	3660	0.271
NC_060929.1	4	5420	5416	327	3454	1452.97	3660	0.067
NC_060929.1	40647	44756	4109	30	3929	14.04	3660	0.197
NC_060929.1	506703	510570	3867	11	3801	1.95	3660	0.325
NC_060929.1	1059779	1059953	174	10	114	7.58	3660	0.073
NC_060929.1	1249450	1251844	2394	16	2298	5.23	3660	0.209
NC_060929.1	7789646	7789811	165	6	129	2.8	3660	0.095
NC_060929.1	89813966	89813996	30	4	6	2.92	3660	0.052
NC_060929.1	91656265	91656316	51	3	33	1.26	3660	0.083
NC_060929.1	98473230	98473378	148	4	124	1.32	3660	0.116
NC_060929.1	174521782	174531393	9611	12	9539	1.47	3660	0.488
NC_060930.1	9	7882	7873	446	5197	2241.81	3660	0.069
NC_060930.1	385388	390576	5188	14	5104	2.72	3660	0.33
NC_060930.1	976499	976535	36	5	6	4.17	3660	0.05
NC_060930.1	33755000	33763996	8996	11	8930	1.28	3660	0.495
NC_060930.1	38769390	38771512	2122	9	2068	1.76	3660	0.269
NC_060930.1	55033625	55038097	4472	9	4418	1.21	3660	0.39
NC_060930.1	136741526	136744349	2823	9	2769	1.52	3660	0.31
NC_060930.1	156667528	156676463	8935	11	8869	1.28	3660	0.494
NC_060930.1	168105931	168106447	516	9	462	3.57	3660	0.133
NC_060930.1	171732096	171736595	4499	20	4379	5.96	3660	0.254
NC_060931.1	5	7740	7735	490	4795	2730.0	3660	0.066
NC_060931.1	113893	114663	770	60	410	129.73	3660	0.06
NC_060931.1	122808	130786	7978	13	7900	1.89	3660	0.426
NC_060931.1	1288224	1288242	18	3	0	2.12	3660	0.05
NC_060931.1	1868231	1869628	1397	10	1337	2.68	3660	0.206
NC_060931.1	3750260	3760645	10385	15	10295	2.21	3660	0.45
NC_060931.1	37923944	37939025	15081	35	14871	9.98	3660	0.348
NC_060931.1	43966666	43967422	756	7	714	1.78	3660	0.185
NC_060931.1	44255933	44255963	30	4	6	2.92	3660	0.052
NC_060931.1	45108030	45109498	1468	11	1402	3.16	3660	0.2
NC_060931.1	55571077	55571449	372	7	330	2.54	3660	0.13
NC_060931.1	57429245	57441043	11798	15	11708	2.07	3660	0.479
NC_060931.1	68571325	68573170	1845	9	1791	1.89	3660	0.251
NC_060931.1	152200395	152200437	42	3	24	1.39	3660	0.076
NC_060931.1	154071119	154075838	4719	13	4641	2.46	3660	0.327
NC_060931.1	159171873	159174081	2208	9	2154	1.72	3660	0.274
NC_060931.1	159521180	159521969	789	6	753	1.28	3660	0.207
NC_060931.1	159793602	159799387	5785	18	5677	4.26	3660	0.305
NC_060932.1	5	6643	6638	323	4700	1280.52	3660	0.075
NC_060932.1	13746	17386	3640	27	3478	12.08	3660	0.195
NC_060932.1	8283094	8288987	5893	14	5809	2.55	3660	0.352
NC_060932.1	14199191	14199567	376	5	346	1.29	3660	0.16
NC_060932.1	35883956	35883987	31	5	1	4.49	3660	0.046
NC_060932.1	41942463	41945672	3209	21	3083	7.78	3660	0.209
NC_060932.1	73578565	73585757	7192	26	7036	7.97	3660	0.28
NC_060932.1	112778192	112778220	28	3	10	1.7	3660	0.062
NC_060932.1	114509865	114510233	368	5	338	1.3	3660	0.158
NC_060932.1	145181042	145185940	4898	15	4808	3.21	3660	0.309
NC_060933.1	4	3631	3627	518	519	4455.39	3660	0.044
NC_060933.1	7324882	7324902	20	3	2	2.01	3660	0.052
NC_060933.1	16061212	16061266	54	3	36	1.22	3660	0.086
NC_060933.1	19023981	19025501	1520	7	1478	1.26	3660	0.263
NC_060933.1	20308930	20308984	54	3	36	1.22	3660	0.086
NC_060933.1	26005304	26010378	5074	10	5014	1.4	3660	0.392
NC_060933.1	42017440	42020115	2675	17	2573	5.59	3660	0.214
NC_060933.1	44183219	44188711	5492	17	5390	3.9	3660	0.306
NC_060933.1	48745184	48745202	18	3	0	2.12	3660	0.05
NC_060933.1	76970199	76973971	3772	15	3682	3.66	3660	0.271
NC_060933.1	80340151	80342820	2669	17	2567	5.59	3660	0.213
NC_060933.1	81433158	81433227	69	9	15	9.75	3660	0.048
NC_060933.1	142370086	142370170	84	7	42	5.35	3660	0.062
NC_060933.1	145421191	145421405	214	6	178	2.46	3660	0.108
NC_060933.1	149644729	149647247	2518	18	2410	6.46	3660	0.201
NC_060934.1	4	5949	5945	379	3671	1862.96	3660	0.065
NC_060934.1	43981	62833	18852	29	18678	6.13	3660	0.429
NC_060934.1	3943650	3948749	5099	20	4979	5.6	3660	0.271
NC_060934.1	4063991	4073124	9133	11	9067	1.27	3660	0.499
NC_060934.1	8469453	8469891	438	9	384	3.87	3660	0.122
NC_060934.1	25426161	25426179	18	3	0	2.12	3660	0.05
NC_060934.1	38670274	38676353	6079	23	5941	6.78	3660	0.275
NC_060934.1	56057706	56057749	43	3	25	1.37	3660	0.077
NC_060934.1	80558813	80568144	9331	13	9253	1.75	3660	0.461
NC_060934.1	109434220	109434267	47	3	29	1.31	3660	0.08
NC_060934.1	124911728	124912867	1139	41	893	49.81	3660	0.088
NC_060935.1	3	5563	5560	292	3808	1143.48	3660	0.072
NC_060935.1	201435	202795	1360	127	598	437.36	3660	0.054
NC_060935.1	222445	233582	11137	46	10861	20.05	3660	0.26
NC_060935.1	722922	723224	302	5	272	1.44	3660	0.143
NC_060935.1	10750001	10756711	6710	11	6644	1.48	3660	0.428
NC_060935.1	25665967	25665985	18	3	0	2.12	3660	0.05
NC_060935.1	47248518	47248567	49	3	31	1.29	3660	0.082
NC_060935.1	62614579	62622402	7823	11	7757	1.37	3660	0.462
NC_060935.1	80817925	80821714	3789	14	3705	3.18	3660	0.282
NC_060936.1	1	3102	3101	399	707	2858.87	3660	0.046
NC_060936.1	1954238	1955322	1084	9	1030	2.46	3660	0.192
NC_060936.1	112511455	112511645	190	7	148	3.55	3660	0.093
NC_060936.1	121187421	121187463	42	4	18	2.47	3660	0.062
NC_060936.1	121503161	121508806	5645	21	5519	5.87	3660	0.277
NC_060936.1	124266645	124271889	5244	17	5142	3.99	3660	0.299
NC_060936.1	132195084	132201026	5942	59	5588	45.16	3660	0.167
NC_060937.1	1	2542	2541	419	27	3482.78	3660	0.041
NC_060937.1	10449663	10453933	4270	16	4174	3.92	3660	0.279
NC_060937.1	12797345	12800034	2689	18	2581	6.25	3660	0.208
NC_060937.1	23788535	23801360	12825	15	12735	1.99	3660	0.5
NC_060937.1	83764049	83766797	2748	11	2682	2.31	3660	0.274
NC_060937.1	108519058	108524230	5172	19	5058	5.02	3660	0.28
NC_060937.1	111062015	111062234	219	5	189	1.69	3660	0.122
NC_060937.1	111239663	111243227	3564	12	3492	2.41	3660	0.297
NC_060937.1	113234576	113238121	3545	14	3461	3.29	3660	0.273
NC_060938.1	4	2074	2070	341	24	2555.78	3660	0.041
NC_060938.1	1656695	1660981	4286	19	4172	5.51	3660	0.255
NC_060938.1	4018583	4022058	3475	16	3379	4.34	3660	0.251
NC_060938.1	5822748	5827117	4369	19	4255	5.46	3660	0.257
NC_060938.1	13085686	13085862	176	14	92	14.77	3660	0.061
NC_060938.1	13698155	13706242	8087	13	8009	1.88	3660	0.429
NC_060938.1	94822934	94824585	1651	9	1597	1.99	3660	0.237
NC_060939.1	4	3254	3250	388	922	2640.72	3660	0.048
NC_060939.1	1868073	1872391	4318	19	4204	5.49	3660	0.256
NC_060939.1	16569854	16572538	2684	19	2570	6.97	3660	0.202
NC_060939.1	19136853	19138307	1454	29	1280	22.06	3660	0.119
NC_060939.1	23491299	23499141	7842	113	7164	144.19	3660	0.138
NC_060939.1	63972577	63972595	18	3	0	2.12	3660	0.05
NC_060940.1	4	2269	2265	327	303	2246.78	3660	0.044
NC_060940.1	12204	12745	541	11	475	5.2	3660	0.121
NC_060940.1	576449	576730	281	6	245	2.15	3660	0.124
NC_060940.1	10747605	10749852	2247	8	2199	1.35	3660	0.296
NC_060940.1	14825310	14827542	2232	9	2178	1.71	3660	0.276
NC_060940.1	16231189	16233597	2408	8	2360	1.3	3660	0.306
NC_060940.1	26032236	26036851	4615	11	4549	1.78	3660	0.355
NC_060940.1	34593949	34597568	3619	19	3505	6.0	3660	0.234
NC_060940.1	81380980	81381859	879	7	837	1.65	3660	0.2
NC_060940.1	83349777	83349830	53	3	35	1.24	3660	0.085
NC_060940.1	94123795	94127303	3508	13	3430	2.85	3660	0.282
NC_060940.1	94950585	94950615	30	4	6	2.92	3660	0.052
NC_060940.1	95272642	95273484	842	11	776	4.17	3660	0.152
NC_060941.1	5	2206	2201	290	461	1792.61	3660	0.046
NC_060941.1	34739	42825	8086	45	7816	22.52	3660	0.224
NC_060941.1	47129	47974	845	10	785	3.44	3660	0.16
NC_060941.1	701516	701972	456	6	420	1.69	3660	0.158
NC_060941.1	5131938	5135157	3219	16	3123	4.51	3660	0.242
NC_060941.1	7075697	7076198	501	6	465	1.61	3660	0.165
NC_060941.1	13830647	13839518	8871	11	8805	1.28	3660	0.492
NC_060941.1	17398716	17400195	1479	8	1431	1.66	3660	0.24
NC_060941.1	23208493	23220229	11736	15	11646	2.08	3660	0.478
NC_060941.1	31203556	31203601	45	3	27	1.34	3660	0.078
NC_060941.1	80960482	80960500	18	3	0	2.12	3660	0.05
NC_060941.1	83713982	83714303	321	11	255	6.75	3660	0.094
NC_060942.1	5	5075	5070	323	3132	1465.21	3660	0.066
NC_060942.1	55428	59090	3662	79	3188	103.13	3660	0.113
NC_060942.1	109445	113146	3701	76	3245	94.94	3660	0.116
NC_060942.1	163490	167040	3550	75	3100	94.41	3660	0.114
NC_060942.1	217412	221776	4364	45	4094	30.65	3660	0.164
NC_060942.1	244792	254048	9256	30	9076	9.35	3660	0.295
NC_060942.1	258983	259450	467	36	251	59.97	3660	0.06
NC_060942.1	15143447	15151196	7749	22	7617	5.5	3660	0.317
NC_060942.1	36065129	36071851	6722	11	6656	1.48	3660	0.428
NC_060942.1	51665679	51668240	2561	10	2501	1.98	3660	0.279
NC_060942.1	69054123	69054160	37	3	19	1.48	3660	0.071
NC_060942.1	70055578	70056219	641	11	575	4.78	3660	0.132
NC_060942.1	76617642	76623448	5806	10	5746	1.31	3660	0.419
NC_060942.1	78062325	78062954	629	11	563	4.82	3660	0.131
NC_060943.1	3	2282	2279	314	395	2065.32	3660	0.045
NC_060943.1	196792	201327	4535	42	4283	26.19	3660	0.174
NC_060943.1	991646	992250	604	13	526	6.88	3660	0.117
NC_060943.1	2319085	2319925	840	7	798	1.69	3660	0.195
NC_060943.1	5485109	5485592	483	10	423	4.55	3660	0.121
NC_060943.1	16789751	16789865	114	4	90	1.5	3660	0.102
NC_060943.1	18576359	18578899	2540	9	2486	1.61	3660	0.294
NC_060943.1	44761254	44769456	8202	11	8136	1.34	3660	0.473
NC_060944.1	2	7216	7214	395	4844	1836.99	3660	0.071
NC_060944.1	70771	71136	365	25	215	32.71	3660	0.064
NC_060944.1	30054523	30056081	1558	20	1438	10.13	3660	0.15
NC_060944.1	30316325	30318999	2674	21	2548	8.53	3660	0.191
NC_060944.1	46108330	46108358	28	3	10	1.7	3660	0.062
NC_060944.1	47049160	47049323	163	9	109	6.34	3660	0.075
NC_060944.1	58962140	58963851	1711	8	1663	1.55	3660	0.258
NC_060944.1	59673959	59677330	3371	9	3317	1.4	3660	0.339
NC_060944.1	65991127	65991982	855	13	777	5.78	3660	0.139
NC_060945.1	10	6217	6207	424	3663	2281.87	3660	0.063
NC_060945.1	2336595	2340916	4321	19	4207	5.49	3660	0.256
NC_060945.1	7620102	7624440	4338	19	4224	5.48	3660	0.256
NC_060945.1	9810940	9813616	2676	18	2568	6.26	3660	0.207
NC_060945.1	11701425	11709848	8423	21	8297	4.81	3660	0.339
NC_060945.1	12324539	12325494	955	7	913	1.59	3660	0.208
NC_060945.1	28576153	28576471	318	7	276	2.75	3660	0.12
NC_060945.1	33095423	33100155	4732	11	4666	1.76	3660	0.359
NC_060945.1	42821202	42824744	3542	9	3488	1.36	3660	0.347
NC_060945.1	43019748	43019800	52	3	34	1.25	3660	0.084
NC_060945.1	43887439	43893093	5654	10	5594	1.33	3660	0.414
NC_060946.1	3	7783	7780	675	3730	5165.56	3660	0.056
NC_060946.1	3838309	3842601	4292	18	4184	4.95	3660	0.262
NC_060946.1	7553708	7557981	4273	17	4171	4.42	3660	0.27
NC_060946.1	10652863	10657231	4368	19	4254	5.46	3660	0.257
NC_060946.1	16083369	16083545	176	14	92	14.77	3660	0.061
NC_060946.1	17073643	17079741	6098	19	5984	4.62	3660	0.304
NC_060946.1	36776931	36783543	6612	11	6546	1.49	3660	0.425
NC_060946.1	45125937	45126078	141	4	117	1.35	3660	0.113
NC_060946.1	48931736	48935011	3275	14	3191	3.42	3660	0.262
NC_060946.1	49775471	49776965	1494	19	1380	9.34	3660	0.15
NC_060946.1	51058446	51058536	90	5	60	2.64	3660	0.078
NC_060947.1	6	8368	8362	274	6718	821.01	3660	0.091
NC_060947.1	1315139	1324784	9645	19	9531	3.68	3660	0.382
NC_060947.1	1619257	1622535	3278	10	3218	1.75	3660	0.315
NC_060947.1	2058343	2065544	7201	42	6949	20.79	3660	0.219
NC_060947.1	2069996	2082552	12556	55	12226	27.0	3660	0.252
NC_060947.1	2087070	2094641	7571	52	7259	31.08	3660	0.201
NC_060947.1	5663287	5663311	24	3	6	1.84	3660	0.057
NC_060947.1	20064590	20065915	1325	7	1283	1.35	3660	0.245
NC_060947.1	20714063	20714090	27	3	9	1.73	3660	0.061
NC_060947.1	46513410	46518153	4743	10	4683	1.45	3660	0.379
NC_060947.1	46992605	46995908	3303	13	3225	2.94	3660	0.274
NC_060947.1	50275643	50277313	1670	9	1616	1.98	3660	0.239
NC_060947.1	72973880	72982297	8417	11	8351	1.32	3660	0.479
NC_060947.1	86325759	86330257	4498	9	4444	1.21	3660	0.392
NC_060947.1	111463393	111463436	43	3	25	1.37	3660	0.077
NC_060948.1	3	12799	12796	913	7318	7368.93	3660	0.062
NC_060948.1	1346911	1350428	3517	9	3463	1.37	3660	0.346
NC_060948.1	1378136	1387781	9645	19	9531	3.68	3660	0.382
NC_060948.1	1682494	1685772	3278	10	3218	1.75	3660	0.315
NC_060948.1	2122298	2129499	7201	42	6949	20.79	3660	0.219
NC_060948.1	2133950	2146512	12562	55	12232	26.99	3660	0.252
NC_060948.1	2151027	2158548	7521	50	7221	28.83	3660	0.205
NC_060948.1	6913375	6913405	30	4	6	2.92	3660	0.052
NC_060948.1	8833647	8839216	5569	58	5221	45.08	3660	0.163
NC_060948.1	18264314	18264360	46	3	28	1.33	3660	0.079
NC_060948.1	18629814	18634029	4215	34	4011	17.81	3660	0.187
NC_060948.1	18970486	18975803	5317	65	4927	57.94	3660	0.151
NC_060948.1	19342179	19348138	5959	62	5587	49.8	3660	0.163
NC_060948.1	19687066	19697295	10229	57	9887	32.12	3660	0.223
NC_060948.1	22629166	22640821	11655	72	11223	48.02	3660	0.212
NC_060948.1	22902138	22905808	3670	39	3436	25.11	3660	0.162
NC_060948.1	24850932	24855385	4453	53	4135	42.09	3660	0.153
NC_060948.1	25044492	25057334	12842	58	12494	29.69	3660	0.248
NC_060948.1	26470888	26475341	4453	53	4135	42.09	3660	0.153
NC_060948.1	26664445	26677284	12839	58	12491	29.69	3660	0.248
NC_060948.1	27379007	27386923	7916	11	7850	1.36	3660	0.465
